# Prolonged Loss of Oxidative Phosphorylation and Mitochondrial Mass Characterize CD66b^+^ Leukocytes from Patients with Sepsis

**DOI:** 10.64898/2025.12.16.694726

**Authors:** Christine Rodhouse, Evan L. Barrios, Leilani Zeumer-Spataro, Leandro Balzano-Nogueira, Ruoxuan Wu, Xuanxuan Yu, Guimei Tian, Jason O. Brant, Marie-Pierre L. Gauthier, Jing Chen, Miguel Hernandez-Rios, Valerie E. Polcz, Whitman Wiggins, Angel M. Charles, Marvin L. Dirain, Ricardo Ungaro, Jaimar Rincon, Tyler Loftus, Feifei Xiao, Guoshuai Cai, Lyle L. Moldawer, Robert Maile, Michael P. Kladde, Philip A. Efron, Clayton E. Mathews

**Affiliations:** Sepsis and Critical Illness Research Center, Department of Surgery, University of Florida College of Medicine, Gainesville, Florida, USA; Department of Biostatistics, University of Florida Colleges of Medicine and Public Health and Health Sciences, Gainesville, FL, USA; Department of Biochemistry and Molecular Biology, University of Florida College of Medicine, Gainesville, Florida, USA; Department of Pathology, Immunology and Laboratory Medicine, University of Florida College of Medicine; Gainesville, Florida, USA; Department of Infectious Diseases and Immunology, University of Florida College of Veterinary Medicine; Gainesville, Florida, USA

**Keywords:** T cells, CD66b^+^ cells, Immune metabolism

## Abstract

**Introduction:** Sepsis leads to expansion of myeloid-derived suppressor cells (MDSC) and their subtypes. These normally transitory MDSCs suppress T cell activation and alter T cell cytokine production while simultaneously promulgating systemic low-grade inflammation. Immune metabolism can shape cell responses, regulate immune suppression, and enhance effector activity. Although MDSC metabolism has been extensively studied in cancer, the metabolic phenotype of this heterogeneous population in sepsis remains unclear. Our goal was to assess metabolic flux in blood MDSCs during and after sepsis and to stratify these patients’ clinical features and outcome with differences in metabolic flux that may guide treatment decisions.

**Methods:** Peripheral blood mononuclear cells (PBMC) from healthy subjects and sepsis patients at 4 days, 2-3 weeks, and 6 months underwent CD66b^+^ or CD3^+^ enrichment, followed by assessment of metabolic flux, flow cytometry, mRNA sequencing, and chromatin accessibility.

**Results:** Mitochondrial basal oxygen consumption rates (OCR) and maximal oxygen consumption rates (SRC, spare respiratory capacity) were decreased in MDSC from septic patients at 4 days after infection and persisted for up to 6 months after sepsis onset. Sepsis was not associated with differences in glycolysis. In contrast, oxidative metabolism in CD3^+^ T cells was similar between sepsis patients and healthy subjects. Reduced MDSC oxidative metabolism was linked to adverse clinical outcomes. The decline in oxygen consumption from MDSCs in septic patients was also associated with significant reductions in MDSC mitochondrial content. Transcriptomic analysis of CD66b^+^ cells isolated from PBMC of healthy participants and patients with sepsis at 4 days, 2-3 weeks, and 6 months revealed 19 differentially expressed genes and three long non-coding RNAs as potentially responsible for this decline in mitochondrial mass. Specifically, *NR4A3*, *NR4A2, and TAMLIN/NR4A1* expression, all critical for mitochondrial biogenesis, were persistently decreased with reduced chromatin accessibility indicative of gene silencing.

**Discussion:** After sepsis, blood CD66b^+^ cells present with reduced mitochondrial mass and oxidative metabolism that continue at least 6 months after sepsis. These changes in mitochondrial function result from a reduced content of these organelles. We have also identified gene silencing, reduced gene expression of key transcription factors that regulate mitochondrial biogenesis, as well as increased long non-coding RNA as potential drivers of this unique metabolic phenotype. These results highlight the potential benefit of targeting metabolism in sepsis to promote immune homeostasis and recovery.
