## Supplemental Table 2 for "Prolonged Loss of Oxidative Phosphorylation and Mitochondrial Mass Characterize CD66b^+^ Leukocytes from Patients with Sepsis"

### Sheet: Sheet1
Supplemental Table 2. Differentially expressed genes in CD66b+ cells comparing Healthy Control and 2-3 weeks
Gene Symbol	ENSEMBL Gene ID	Normalized Count	log2 FC	SE log2 FC	stat	p value	Adjusted p value	Direction of Diff Exp
FOSB	ENSG00000125740	41552.5	-1.56743	0.314634	-4.98175	6.30115e-07	3.82795e-05	DOWN
KLF4	ENSG00000136826	18948.5	-1.22641	0.259632	-4.72365	2.31648e-06	0.000112833	DOWN
TNFAIP3	ENSG00000118503	14382.3	-1.19311	0.225408	-5.29312	1.2025e-07	9.42602e-06	DOWN
IL1B	ENSG00000125538	12251.4	-2.03137	0.353793	-5.7417	9.37302e-09	1.12709e-06	DOWN
PLAUR	ENSG00000011422	11589.1	-1.31951	0.249951	-5.27907	1.29838e-07	1.00693e-05	DOWN
NR4A2	ENSG00000153234	8888.12	-2.53138	0.396572	-6.38315	1.73486e-10	3.95222e-08	DOWN
AHR	ENSG00000106546	8663.5	-1.15592	0.25342	-4.56128	5.08436e-06	0.000221064	DOWN
TAGAP	ENSG00000164691	8088.77	-1.42778	0.230645	-6.19036	6.00258e-10	1.15155e-07	DOWN
BHLHE40	ENSG00000134107	7692.55	-1.5496	0.252594	-6.13473	8.53066e-10	1.50456e-07	DOWN
HBEGF	ENSG00000113070	7683.9	-1.53806	0.336992	-4.56409	5.0167e-06	0.00021943	DOWN
CD83	ENSG00000112149	7485.21	-2.59517	0.366793	-7.07531	1.49115e-12	7.58407e-10	DOWN
ENSG00000275993	ENSG00000275993	6763.76	-3.57265	0.43959	-8.12723	4.3922e-16	7.38903e-13	DOWN
GPR183	ENSG00000169508	6745.76	-1.83992	0.413636	-4.44816	8.66074e-06	0.000338838	DOWN
PDE4B	ENSG00000184588	4928.1	-2.00875	0.381151	-5.27022	1.36262e-07	1.03834e-05	DOWN
PPIF	ENSG00000108179	4707.06	-1.2673	0.199671	-6.34694	2.19636e-10	4.80345e-08	DOWN
ATF3	ENSG00000162772	4187.21	-2.69258	0.463179	-5.81326	6.12661e-09	7.8817e-07	DOWN
PTGER4	ENSG00000171522	3560.69	-1.50528	0.1963	-7.66825	1.74364e-14	2.11853e-11	DOWN
RASA4	ENSG00000105808	3485.89	-1.30051	0.284835	-4.56582	4.97557e-06	0.000218067	DOWN
RASGEF1B	ENSG00000138670	3387.38	-2.09245	0.283915	-7.36999	1.70643e-13	1.38221e-10	DOWN
RIPK2	ENSG00000104312	2647.91	-1.62572	0.267973	-6.06673	1.30539e-09	2.14653e-07	DOWN
ARL4A	ENSG00000122644	2168.19	-1.21609	0.200942	-6.05193	1.43119e-09	2.30148e-07	DOWN
ARL5B	ENSG00000165997	1875.82	-1.3794	0.257415	-5.35865	8.38446e-08	6.8421e-06	DOWN
KLHL15	ENSG00000174010	1530.65	-1.21557	0.222937	-5.45252	4.96612e-08	4.54431e-06	DOWN
PHACTR1	ENSG00000112137	1424.87	-1.39059	0.266365	-5.22064	1.78309e-07	1.30854e-05	DOWN
PMAIP1	ENSG00000141682	1270.25	-1.50217	0.276263	-5.43745	5.40498e-08	4.82104e-06	DOWN
PLD4	ENSG00000166428	1229.83	-2.42432	0.542649	-4.46757	7.91117e-06	0.000317463	DOWN
TGIF1	ENSG00000177426	1137.21	-1.24191	0.185424	-6.6977	2.11728e-11	6.43124e-09	DOWN
TAMALIN	ENSG00000161835	1061.58	-2.76574	0.305624	-9.04946	1.43677e-19	6.28445e-16	DOWN
HLA-DOA	ENSG00000204252	1034.07	-1.98185	0.435111	-4.55481	5.24327e-06	0.000226174	DOWN
PLK2	ENSG00000145632	946.722	-2.32959	0.411102	-5.66669	1.45579e-08	1.58399e-06	DOWN
ZBTB21	ENSG00000173276	884.361	-1.21447	0.27309	-4.44716	8.70138e-06	0.000339305	DOWN
GRAMD1B	ENSG00000023171	871.319	-1.02871	0.155949	-6.59641	4.21231e-11	1.17032e-08	DOWN
ICOSLG	ENSG00000160223	857.687	-1.58457	0.35763	-4.43076	9.39026e-06	0.000362196	DOWN
SORBS3	ENSG00000120896	758.054	-1.22116	0.205223	-5.9504	2.67486e-09	3.93283e-07	DOWN
ZNF331	ENSG00000130844	744.781	-2.06164	0.394924	-5.22034	1.78597e-07	1.30854e-05	DOWN
ZBTB10	ENSG00000205189	737.743	-1.52434	0.249067	-6.12018	9.34674e-10	1.62233e-07	DOWN
DUSP10	ENSG00000143507	733.948	-1.45037	0.237483	-6.10726	1.01354e-09	1.74536e-07	DOWN
PLA2G7	ENSG00000146070	732.334	-1.24411	0.210415	-5.91263	3.36685e-09	4.72006e-07	DOWN
NR4A3	ENSG00000119508	668.317	-4.39542	0.588439	-7.46963	8.04231e-14	7.64719e-11	DOWN
COL9A2	ENSG00000049089	649.393	-1.51961	0.322751	-4.70829	2.49799e-06	0.000120333	DOWN
TARBP1	ENSG00000059588	599.052	-1.03787	0.198406	-5.23106	1.68544e-07	1.26235e-05	DOWN
ID1	ENSG00000125968	596.633	-1.89308	0.348042	-5.43922	5.35134e-08	4.79646e-06	DOWN
LILRA4	ENSG00000239961	590.214	-2.0577	0.39945	-5.15135	2.58617e-07	1.80701e-05	DOWN
POLR1F	ENSG00000105849	580.847	-1.33867	0.284417	-4.70671	2.51747e-06	0.000120647	DOWN
TSPYL2	ENSG00000184205	560.996	-1.5937	0.358727	-4.44266	8.88536e-06	0.000344544	DOWN
SERPINF1	ENSG00000132386	526.583	-1.74674	0.356297	-4.90248	9.46321e-07	5.37582e-05	DOWN
UICLM	ENSG00000233392	525.231	-2.50722	0.523224	-4.79187	1.65236e-06	8.50285e-05	DOWN
HDC	ENSG00000140287	448.462	-2.92113	0.398402	-7.33213	2.26528e-13	1.76934e-10	DOWN
PTPRS	ENSG00000105426	428.741	-2.39782	0.384216	-6.24081	4.35315e-10	8.65486e-08	DOWN
SLC9A7	ENSG00000065923	408.486	-1.4636	0.290623	-5.03608	4.75164e-07	3.00342e-05	DOWN
SMPD3	ENSG00000103056	380.443	-1.95263	0.396408	-4.92581	8.40098e-07	4.87346e-05	DOWN
TRAF4	ENSG00000076604	352.562	-1.84642	0.318127	-5.80402	6.47428e-09	8.20154e-07	DOWN
NIBAN3	ENSG00000167483	346.796	-2.34106	0.324394	-7.21671	5.32602e-13	3.42281e-10	DOWN
NDRG2	ENSG00000165795	342.174	-1.70811	0.382846	-4.4616	8.13505e-06	0.000323479	DOWN
CACNA2D3	ENSG00000157445	341.232	-1.59732	0.329183	-4.85239	1.21979e-06	6.6032e-05	DOWN
AFF3	ENSG00000144218	339.32	-2.24856	0.392515	-5.7286	1.01263e-08	1.17166e-06	DOWN
NRARP	ENSG00000198435	330.531	-3.42084	0.534913	-6.39514	1.60397e-10	3.71512e-08	DOWN
ZNF469	ENSG00000225614	328.945	-1.79441	0.324476	-5.53017	3.19914e-08	3.13745e-06	DOWN
TMEM8B	ENSG00000137103	327.093	-1.26109	0.25038	-5.03669	4.73647e-07	3.00251e-05	DOWN
SPIB	ENSG00000269404	326.851	-2.49182	0.435046	-5.72772	1.0179e-08	1.17166e-06	DOWN
TNFRSF21	ENSG00000146072	321.751	-1.84447	0.353694	-5.21487	1.83949e-07	1.34099e-05	DOWN
KBTBD8	ENSG00000163376	280.68	-1.18674	0.204486	-5.80354	6.49304e-09	8.20154e-07	DOWN
HES1	ENSG00000114315	223.505	-2.33642	0.476404	-4.90427	9.37754e-07	5.35475e-05	DOWN
CLIC2	ENSG00000155962	218.922	-1.3641	0.238983	-5.70793	1.14362e-08	1.28922e-06	DOWN
TCL1A	ENSG00000100721	213.036	-3.41239	0.562235	-6.06933	1.28447e-09	2.13774e-07	DOWN
DUSP4	ENSG00000120875	195.892	-2.85313	0.327078	-8.72308	2.70744e-18	8.4588e-15	DOWN
PLXNA4	ENSG00000221866	186.083	-2.50821	0.425459	-5.89531	3.73986e-09	5.14407e-07	DOWN
TRPM4	ENSG00000130529	171.141	-1.12084	0.248989	-4.50155	6.74606e-06	0.000278897	DOWN
ID3	ENSG00000117318	167.341	-2.65605	0.423125	-6.27722	3.44688e-10	6.97993e-08	DOWN
SEMA7A	ENSG00000138623	163.454	-1.39053	0.226244	-6.14618	7.93705e-10	1.42708e-07	DOWN
BCL7A	ENSG00000110987	161.035	-1.5873	0.324497	-4.89156	1.00039e-06	5.56707e-05	DOWN
TDRD6	ENSG00000180113	155.524	-1.57242	0.316884	-4.96214	6.9722e-07	4.16617e-05	DOWN
ENSG00000229961	ENSG00000229961	146.173	-2.75914	0.578708	-4.76775	1.86291e-06	9.36596e-05	DOWN
ALS2CL	ENSG00000178038	137.398	-1.08896	0.231067	-4.71275	2.444e-06	0.000118515	DOWN
CLEC4C	ENSG00000198178	127.387	-1.93112	0.372838	-5.17951	2.2247e-07	1.59522e-05	DOWN
TIFAB	ENSG00000255833	125.264	-2.4579	0.387029	-6.35067	2.14374e-10	4.73571e-08	DOWN
EPHA2	ENSG00000142627	124.105	-3.01621	0.558918	-5.39652	6.79477e-08	5.78216e-06	DOWN
MN1	ENSG00000169184	123.61	-1.52561	0.340383	-4.48203	7.39364e-06	0.000299442	DOWN
AEBP1	ENSG00000106624	122.817	-2.70593	0.378696	-7.14539	8.97377e-13	5.03221e-10	DOWN
P2RY14	ENSG00000174944	118.432	-1.9706	0.435204	-4.528	5.95455e-06	0.000252866	DOWN
RIMS3	ENSG00000117016	116.23	-1.26821	0.25879	-4.90054	9.55733e-07	5.401e-05	DOWN
ARMCX1	ENSG00000126947	107.54	-1.04029	0.214621	-4.84711	1.25275e-06	6.71727e-05	DOWN
SLC4A3	ENSG00000114923	103.034	-2.40512	0.448096	-5.36741	7.9876e-08	6.617e-06	DOWN
CUX2	ENSG00000111249	98.8486	-2.36828	0.44847	-5.2808	1.28623e-07	1.00106e-05	DOWN
LYPD3	ENSG00000124466	97.6513	-2.51416	0.42934	-5.85587	4.74524e-09	6.40607e-07	DOWN
ENSG00000255182	ENSG00000255182	89.6292	-1.04542	0.221957	-4.71001	2.4771e-06	0.00011959	DOWN
LIF	ENSG00000128342	87.371	-2.73335	0.521764	-5.23867	1.61741e-07	1.21975e-05	DOWN
CADM4	ENSG00000105767	85.7071	-1.0272	0.223314	-4.5998	4.2289e-06	0.00018684	DOWN
PLVAP	ENSG00000130300	84.321	-2.60741	0.424266	-6.14571	7.96085e-10	1.42708e-07	DOWN
PPM1J	ENSG00000155367	84.2028	-2.2496	0.358375	-6.27722	3.44678e-10	6.97993e-08	DOWN
PMP22	ENSG00000109099	83.5697	-1.71022	0.352837	-4.84704	1.25315e-06	6.71727e-05	DOWN
APBA1	ENSG00000107282	81.0849	-1.91137	0.335995	-5.6887	1.28013e-08	1.41396e-06	DOWN
ENPP2	ENSG00000136960	78.1761	-1.51615	0.309274	-4.90229	9.47262e-07	5.37582e-05	DOWN
CSMD1	ENSG00000183117	67.4766	-5.22512	0.930196	-5.61723	1.94046e-08	2.02085e-06	DOWN
DNASE1L3	ENSG00000163687	66.2214	-3.60582	0.429306	-8.3992	4.49531e-17	1.01728e-13	DOWN
CROCC2	ENSG00000226321	64.2177	-2.43313	0.432938	-5.62003	1.90929e-08	1.9979e-06	DOWN
LCNL1	ENSG00000214402	63.3541	-3.24767	0.543511	-5.97535	2.29592e-09	3.43917e-07	DOWN
LINC00865	ENSG00000232229	60.4854	-1.78158	0.368717	-4.83184	1.35278e-06	7.19197e-05	DOWN
DES	ENSG00000175084	60.0142	-2.11002	0.45541	-4.63323	3.59999e-06	0.000162328	DOWN
SLC12A3	ENSG00000070915	57.9234	-2.66829	0.455025	-5.86405	4.517e-09	6.13583e-07	DOWN
PHEX	ENSG00000102174	54.9351	-2.71358	0.544583	-4.98285	6.26533e-07	3.81679e-05	DOWN
AHNAK2	ENSG00000185567	51.6961	-2.48811	0.38912	-6.39421	1.61379e-10	3.71512e-08	DOWN
FBLN2	ENSG00000163520	51.6036	-1.93975	0.421601	-4.60091	4.2065e-06	0.000186227	DOWN
PCDHGC3	ENSG00000240184	49.1021	-1.96795	0.384596	-5.11694	3.10537e-07	2.10758e-05	DOWN
LINC00996	ENSG00000242258	47.9218	-2.992	0.537273	-5.56887	2.56391e-08	2.584e-06	DOWN
IGSF10	ENSG00000152580	43.4525	-2.78038	0.576654	-4.82157	1.42432e-06	7.50601e-05	DOWN
Z74021	ENSG00000232346	42.023	-3.86556	0.790685	-4.88887	1.01415e-06	5.62928e-05	DOWN
CDH1	ENSG00000039068	41.4474	-2.54128	0.496484	-5.11855	3.07888e-07	2.09767e-05	DOWN
CECR2	ENSG00000099954	39.497	-1.30958	0.226395	-5.78447	7.27412e-09	9.03892e-07	DOWN
AC068050	ENSG00000213557	39.1771	-2.04767	0.428195	-4.78209	1.73479e-06	8.84379e-05	DOWN
KLHDC1	ENSG00000197776	38.0337	-1.14562	0.24139	-4.74591	2.07566e-06	0.000102544	DOWN
TTC24	ENSG00000187862	37.5028	-2.17974	0.380188	-5.7333	9.84932e-09	1.14577e-06	DOWN
C15orf48	ENSG00000166920	37.4349	-2.48862	0.355561	-6.99913	2.5755e-12	1.17346e-09	DOWN
IDO1	ENSG00000131203	37.2411	-1.94582	0.360425	-5.3987	6.71257e-08	5.73453e-06	DOWN
CCSER1	ENSG00000184305	35.9513	-1.88746	0.312149	-6.04666	1.47878e-09	2.34355e-07	DOWN
GUCY2D	ENSG00000132518	32.2568	-2.25233	0.457922	-4.91859	8.71715e-07	5.03019e-05	DOWN
RRAD	ENSG00000166592	31.9161	-2.07226	0.408586	-5.07178	3.94102e-07	2.55757e-05	DOWN
FHIP1A	ENSG00000164142	31.765	-1.69864	0.381438	-4.45327	8.45742e-06	0.000333268	DOWN
AXL	ENSG00000167601	30.8339	-2.75731	0.602757	-4.5745	4.77365e-06	0.000209638	DOWN
LRRC26	ENSG00000184709	30.6703	-2.97522	0.624869	-4.76135	1.92298e-06	9.62372e-05	DOWN
AZIN2	ENSG00000142920	30.1044	-1.87312	0.41333	-4.53177	5.84919e-06	0.000248875	DOWN
AKAP12	ENSG00000131016	28.4822	-3.05767	0.544884	-5.61161	2.00451e-08	2.06786e-06	DOWN
KCNK10	ENSG00000100433	27.8284	-2.73335	0.474236	-5.76368	8.2299e-09	1.01449e-06	DOWN
WNT10A	ENSG00000135925	25.3948	-2.63348	0.437129	-6.02448	1.69653e-09	2.65537e-07	DOWN
LDLRAD2	ENSG00000187942	25.393	-2.59145	0.508532	-5.09594	3.47024e-07	2.30681e-05	DOWN
PPP1R3G	ENSG00000219607	25.1998	-2.07587	0.383246	-5.41656	6.07581e-08	5.27294e-06	DOWN
IL1A	ENSG00000115008	23.2664	-5.10198	0.811913	-6.2839	3.30192e-10	6.87743e-08	DOWN
LINC01226	ENSG00000284543	23.0646	-2.48455	0.489172	-5.0791	3.79237e-07	2.4832e-05	DOWN
LRRC36	ENSG00000159708	22.6992	-2.32657	0.391341	-5.94512	2.7626e-09	4.02787e-07	DOWN
SEPTIN3	ENSG00000100167	22.3032	-1.84391	0.390087	-4.72693	2.27939e-06	0.000111522	DOWN
CHD5	ENSG00000116254	21.9059	-2.49903	0.489177	-5.10863	3.24507e-07	2.19042e-05	DOWN
ENSG00000250696	ENSG00000250696	19.7934	-3.71968	0.75007	-4.95911	7.08177e-07	4.20865e-05	DOWN
CDS1	ENSG00000163624	18.4404	-1.45726	0.297748	-4.89428	9.86682e-07	5.50539e-05	DOWN
LCN12	ENSG00000184925	17.485	-2.53343	0.475384	-5.32923	9.86321e-08	7.9892e-06	DOWN
MMP11	ENSG00000099953	16.4903	-2.25994	0.410971	-5.49903	3.81878e-08	3.64702e-06	DOWN
TRH	ENSG00000170893	15.9555	-3.64857	0.752485	-4.8487	1.24273e-06	6.69419e-05	DOWN
ENPP3	ENSG00000154269	13.7767	-2.7594	0.49991	-5.51978	3.39417e-08	3.29913e-06	DOWN
RTKN	ENSG00000114993	13.3874	-2.38744	0.483967	-4.93307	8.09461e-07	4.77167e-05	DOWN
BEND6	ENSG00000151917	12.6702	-2.2991	0.487908	-4.71216	2.45107e-06	0.000118595	DOWN
ASTL	ENSG00000188886	12.6017	-4.79894	0.954644	-5.02694	4.98371e-07	3.12303e-05	DOWN
FAM221B	ENSG00000204930	12.1758	-2.57021	0.518223	-4.95967	7.06145e-07	4.20801e-05	DOWN
RGS7	ENSG00000182901	10.6757	-3.18544	0.655603	-4.85879	1.18102e-06	6.42513e-05	DOWN
EPB41L1	ENSG00000088367	10.2924	-2.40066	0.534302	-4.49307	7.0204e-06	0.000288309	DOWN
NCKAP5	ENSG00000176771	10.1711	-3.27265	0.721693	-4.53469	5.76879e-06	0.000245932	DOWN
TRIM51EP	ENSG00000237706	8.29139	-3.13957	0.649024	-4.83737	1.31566e-06	7.03506e-05	DOWN
OSR2	ENSG00000164920	7.69241	-2.84154	0.636649	-4.46327	8.07182e-06	0.000322136	DOWN
RASD2	ENSG00000100302	7.18356	-4.88461	1.06306	-4.59483	4.33095e-06	0.000190963	DOWN
S100A9	ENSG00000163220	205037	1.65386	0.353681	4.67615	2.92317e-06	0.000136021	UP
S100A8	ENSG00000143546	99154.2	2.20062	0.44074	4.993	5.94471e-07	3.65199e-05	UP
IFITM2	ENSG00000185201	19430.2	2.66627	0.493446	5.40337	6.54014e-08	5.60914e-06	UP
S100A12	ENSG00000163221	15891.2	2.67973	0.476804	5.62019	1.90743e-08	1.9979e-06	UP
MMP9	ENSG00000100985	13983.8	8.24836	0.932937	8.84128	9.46256e-19	3.4491e-15	UP
IGHA1	ENSG00000211895	11728.4	5.86927	0.833845	7.0388	1.93902e-12	9.42365e-10	UP
MMP25	ENSG00000008516	10926.5	2.78516	0.594219	4.68709	2.77119e-06	0.000130616	UP
DYSF	ENSG00000135636	8782.65	1.70346	0.331081	5.14515	2.67301e-07	1.84996e-05	UP
AQP9	ENSG00000103569	8426.51	1.74695	0.359681	4.85694	1.19214e-06	6.46953e-05	UP
LILRA5	ENSG00000187116	8238.83	1.11988	0.23813	4.70279	2.56631e-06	0.000122011	UP
IGKC	ENSG00000211592	8224.59	4.50339	0.819919	5.49249	3.96311e-08	3.75681e-06	UP
LTF	ENSG00000012223	7546.89	6.39012	0.948777	6.73511	1.63806e-11	5.26828e-09	UP
CR1	ENSG00000203710	7402.95	1.48081	0.317218	4.66811	3.03983e-06	0.000140255	UP
IGHG1	ENSG00000211896	5263.79	5.18103	0.823787	6.28928	3.18934e-10	6.70681e-08	UP
JAK3	ENSG00000105639	4563.35	1.77585	0.38079	4.6636	3.10719e-06	0.000142761	UP
STOM	ENSG00000148175	4464.77	1.523	0.315538	4.82669	1.3882e-06	7.33333e-05	UP
B4GALT5	ENSG00000158470	4145.08	1.23471	0.261636	4.71918	2.36797e-06	0.000115083	UP
ALOX5AP	ENSG00000132965	4048.08	2.25314	0.499655	4.50939	6.50135e-06	0.000272384	UP
DEFA1	ENSG00000206047	3970.38	8.13361	0.954726	8.51931	1.60507e-17	4.38786e-14	UP
MGAM	ENSG00000257335	3734.59	3.747	0.59644	6.28228	3.33641e-10	6.8837e-08	UP
JCHAIN	ENSG00000132465	3261.72	3.73716	0.732953	5.09877	3.41874e-07	2.2795e-05	UP
MCEMP1	ENSG00000183019	3183.54	2.11071	0.438523	4.81322	1.48514e-06	7.77035e-05	UP
PIM1	ENSG00000137193	2936.08	1.68386	0.273939	6.14684	7.90412e-10	1.42708e-07	UP
MMP8	ENSG00000118113	2933.02	6.74721	1.03007	6.55025	5.7442e-11	1.51356e-08	UP
CD177	ENSG00000204936	2921.78	9.43422	1.15281	8.18368	2.75309e-16	5.0175e-13	UP
PLAC8	ENSG00000145287	2863.58	1.5714	0.272816	5.75993	8.41507e-09	1.02814e-06	UP
CYP4F3	ENSG00000186529	2857.04	2.20884	0.492178	4.48789	7.19326e-06	0.000293914	UP
LCN2	ENSG00000148346	2855.72	5.56753	0.789522	7.05177	1.76656e-12	8.78063e-10	UP
ADGRG3	ENSG00000182885	2614.81	3.2313	0.601716	5.37014	7.8674e-08	6.56718e-06	UP
IGHA2	ENSG00000211890	2025.6	6.35218	0.875878	7.25236	4.09574e-13	2.71436e-10	UP
IGHG2	ENSG00000211893	1910.15	4.79259	0.879842	5.4471	5.11966e-08	4.64593e-06	UP
IGLC2	ENSG00000211677	1871.8	4.77145	0.830937	5.74226	9.34212e-09	1.12709e-06	UP
MCTP2	ENSG00000140563	1665.31	2.22146	0.393952	5.6389	1.71137e-08	1.81688e-06	UP
SRPK1	ENSG00000096063	1553.47	1.79213	0.383198	4.67676	2.91441e-06	0.000135902	UP
IL18RAP	ENSG00000115607	1533.21	3.27274	0.593515	5.51417	3.50427e-08	3.39108e-06	UP
NTNG2	ENSG00000196358	1502.81	2.60078	0.477376	5.44807	5.09187e-08	4.63997e-06	UP
NATD1	ENSG00000274180	1429.9	1.31494	0.291773	4.50672	6.58376e-06	0.000273739	UP
S100P	ENSG00000163993	1418.76	5.0266	0.885476	5.67672	1.37303e-08	1.50895e-06	UP
PGLYRP1	ENSG00000008438	1412.66	8.9598	1.06725	8.39519	4.65148e-17	1.01728e-13	UP
ADM	ENSG00000148926	1346.33	2.13258	0.371809	5.73569	9.71135e-09	1.14577e-06	UP
CXCR1	ENSG00000163464	1344.32	5.13215	0.769039	6.67346	2.49845e-11	7.38393e-09	UP
ANXA3	ENSG00000138772	1334.29	5.11998	0.789008	6.48914	8.63296e-11	2.17015e-08	UP
TNFRSF10C	ENSG00000173535	1321.94	2.26792	0.478629	4.73836	2.15454e-06	0.000106126	UP
MAPK13	ENSG00000156711	1305.26	1.87711	0.341319	5.49959	3.80679e-08	3.64702e-06	UP
MMP25-AS1	ENSG00000261971	1220.32	2.0472	0.411435	4.97575	6.49954e-07	3.90508e-05	UP
CYSTM1	ENSG00000120306	1192	2.93595	0.540086	5.43607	5.44674e-08	4.82104e-06	UP
IGLC3	ENSG00000211679	1172.43	5.46361	0.812387	6.72538	1.75134e-11	5.47167e-09	UP
RGL4	ENSG00000159496	1073.87	4.11871	0.744648	5.53109	3.1825e-08	3.13519e-06	UP
IGLC1	ENSG00000211675	1051.16	5.00223	0.844334	5.92447	3.13306e-09	4.44935e-07	UP
OLFM4	ENSG00000102837	1047.82	6.99097	1.04985	6.65899	2.75708e-11	8.03965e-09	UP
PPP1R3B	ENSG00000173281	946.736	2.10356	0.449022	4.68475	2.80296e-06	0.000131547	UP
HBA1	ENSG00000206172	940.475	4.25222	0.83794	5.07462	3.88273e-07	2.52724e-05	UP
SLC37A3	ENSG00000157800	866.394	1.84644	0.411964	4.48204	7.39324e-06	0.000299442	UP
RETN	ENSG00000104918	830.188	2.55153	0.518048	4.92528	8.42386e-07	4.8738e-05	UP
CEACAM1	ENSG00000079385	827.072	4.26441	0.734142	5.8087	6.29611e-09	8.05239e-07	UP
ARG1	ENSG00000118520	794.173	5.0342	0.843918	5.96527	2.44237e-09	3.63365e-07	UP
CHI3L1	ENSG00000133048	760.843	2.8562	0.511492	5.58407	2.34959e-08	2.41247e-06	UP
MS4A4A	ENSG00000110079	744.185	1.98903	0.365483	5.44221	5.26238e-08	4.75029e-06	UP
CD24	ENSG00000272398	691.027	5.1923	0.89152	5.82409	5.74231e-09	7.47525e-07	UP
CEACAM3	ENSG00000170956	668.526	2.15519	0.484315	4.44997	8.58827e-06	0.000336605	UP
AZU1	ENSG00000172232	644.358	4.1889	0.679233	6.1671	6.95534e-10	1.31132e-07	UP
PLIN4	ENSG00000167676	637.718	3.04414	0.594312	5.12213	3.02104e-07	2.0647e-05	UP
DAPK2	ENSG00000035664	629.43	2.55118	0.481771	5.29542	1.18741e-07	9.40897e-06	UP
MKI67	ENSG00000148773	620.468	1.82305	0.240528	7.57933	3.47333e-14	3.79808e-11	UP
C1QA	ENSG00000173372	615.737	1.80128	0.352802	5.10565	3.2966e-07	2.21836e-05	UP
FAM20A	ENSG00000108950	605.159	3.91333	0.57628	6.79067	1.11618e-11	3.81419e-09	UP
ADAMTS2	ENSG00000087116	590.531	4.83312	0.807834	5.98281	2.19322e-09	3.30797e-07	UP
CAMP	ENSG00000164047	580.153	6.11516	0.890263	6.86894	6.46827e-12	2.57202e-09	UP
E2F2	ENSG00000007968	579.472	1.60448	0.222446	7.21289	5.47776e-13	3.42281e-10	UP
IGKV2-30	ENSG00000243238	531.592	7.99096	1.17421	6.80541	1.00764e-11	3.49794e-09	UP
GRB10	ENSG00000106070	520.151	2.77301	0.461676	6.0064	1.8969e-09	2.94222e-07	UP
CRISP3	ENSG00000096006	513.008	7.06986	1.08343	6.52543	6.78088e-11	1.74468e-08	UP
KREMEN1	ENSG00000183762	467.905	3.04838	0.515789	5.91013	3.4183e-09	4.76168e-07	UP
SERINC2	ENSG00000168528	450.531	1.33635	0.271041	4.93042	8.20517e-07	4.82385e-05	UP
AC011558	ENSG00000279753	447.314	2.26784	0.45558	4.97792	6.4271e-07	3.88189e-05	UP
C1QB	ENSG00000173369	440.059	2.80391	0.483528	5.79887	6.67651e-09	8.34374e-07	UP
CEACAM8	ENSG00000124469	405.341	5.26501	0.865645	6.08218	1.1856e-09	1.99454e-07	UP
IGLV1-40	ENSG00000211653	383.909	5.94702	0.902224	6.59151	4.3537e-11	1.19019e-08	UP
PLIN5	ENSG00000214456	383.07	2.86308	0.627525	4.5625	5.05492e-06	0.000220505	UP
DEFA3	ENSG00000239839	377.854	5.70374	1.07753	5.29336	1.20088e-07	9.42602e-06	UP
B3GNT8	ENSG00000177191	371.378	1.99669	0.400877	4.9808	6.33222e-07	3.83617e-05	UP
IGHV3-23	ENSG00000211949	369.746	4.64773	0.956328	4.85997	1.17401e-06	6.4029e-05	UP
IGLV1-51	ENSG00000211644	363.605	6.15891	0.617935	9.96691	2.12746e-23	4.65275e-19	UP
TPST1	ENSG00000169902	360.84	3.09322	0.554134	5.58209	2.37651e-08	2.42871e-06	UP
PEAK3	ENSG00000188305	332.037	2.09118	0.434441	4.81349	1.48314e-06	7.77035e-05	UP
ITGA7	ENSG00000135424	327.789	3.42397	0.61684	5.55082	2.84333e-08	2.85246e-06	UP
PECR	ENSG00000115425	323.784	1.60692	0.35928	4.47262	7.72679e-06	0.000310634	UP
RNASE1	ENSG00000129538	318.975	3.50844	0.633128	5.54144	2.99998e-08	2.99587e-06	UP
RRM2	ENSG00000171848	306.503	2.46941	0.259226	9.52609	1.63319e-21	1.78589e-17	UP
CHIT1	ENSG00000133063	286.102	4.07804	0.732156	5.56991	2.5487e-08	2.58056e-06	UP
SCD	ENSG00000099194	282.882	1.18823	0.235627	5.04284	4.58672e-07	2.92453e-05	UP
H2BC20P	ENSG00000261716	279.284	1.70924	0.379591	4.50283	6.70532e-06	0.000277737	UP
C1QC	ENSG00000159189	276.891	4.1015	0.536478	7.64523	2.08573e-14	2.40078e-11	UP
C3orf86	ENSG00000225873	269.066	2.15776	0.477066	4.52299	6.09733e-06	0.000257928	UP
KCNJ2	ENSG00000123700	258.114	1.99879	0.432614	4.62026	3.83265e-06	0.000171411	UP
TCN1	ENSG00000134827	251.895	6.7858	1.00589	6.74606	1.51912e-11	4.95869e-09	UP
IGLV2-14	ENSG00000211666	249.698	3.78638	0.819146	4.62235	3.79419e-06	0.000170039	UP
ENSG00000234389	ENSG00000234389	248.709	3.36242	0.555733	6.05042	1.44469e-09	2.30623e-07	UP
SLC26A8	ENSG00000112053	241.306	2.80426	0.53596	5.23223	1.67479e-07	1.25868e-05	UP
MGAM2	ENSG00000257743	232.743	4.173	0.771459	5.40922	6.32987e-08	5.45017e-06	UP
IGLV2-23	ENSG00000211660	228.346	5.11062	1.09403	4.67139	2.99173e-06	0.000138621	UP
NUSAP1	ENSG00000137804	227.021	1.21337	0.183393	6.61625	3.68436e-11	1.06022e-08	UP
H1-2	ENSG00000187837	226.442	1.81335	0.294627	6.15473	7.52073e-10	1.4058e-07	UP
CICP27	ENSG00000233750	225.316	2.57008	0.483585	5.31463	1.06875e-07	8.62493e-06	UP
IGKV3-15	ENSG00000244437	221.934	5.25485	1.04431	5.0319	4.85648e-07	3.06084e-05	UP
MS4A3	ENSG00000149516	216.754	3.32752	0.609446	5.45991	4.76387e-08	4.39603e-06	UP
LINC00671	ENSG00000213373	209.774	3.57035	0.589868	6.0528	1.42354e-09	2.30148e-07	UP
TIFA	ENSG00000145365	205.369	1.09459	0.187509	5.83752	5.2982e-09	7.02253e-07	UP
E2F1	ENSG00000101412	200.924	1.62803	0.296422	5.49227	3.96809e-08	3.75681e-06	UP
SLC12A5-AS1	ENSG00000204044	199.096	5.51357	0.963438	5.72281	1.04779e-08	1.18731e-06	UP
EPAS1	ENSG00000116016	193.791	1.78962	0.382176	4.68271	2.83113e-06	0.000132501	UP
IGKV1D-39	ENSG00000251546	191.694	4.17833	0.763935	5.46948	4.5135e-08	4.19682e-06	UP
PRRT4	ENSG00000224940	187.733	3.72367	0.581647	6.40193	1.5342e-10	3.62114e-08	UP
UHRF1	ENSG00000276043	185.479	1.1488	0.227252	5.05519	4.2996e-07	2.76566e-05	UP
BTNL8	ENSG00000113303	182.33	4.29489	0.821736	5.2266	1.72653e-07	1.28265e-05	UP
MYBL2	ENSG00000101057	180.565	1.48288	0.325594	4.55437	5.25441e-06	0.000226208	UP
TOP2A	ENSG00000131747	180.474	1.759	0.257631	6.8276	8.63455e-12	3.14729e-09	UP
LINC02009	ENSG00000283646	176.68	3.82821	0.62732	6.10248	1.04434e-09	1.78436e-07	UP
IGLV1-44	ENSG00000211651	175.247	4.41456	0.98333	4.4894	7.14255e-06	0.000292524	UP
IGKV1-5	ENSG00000243466	172.51	4.72824	0.658434	7.18103	6.91866e-13	4.09597e-10	UP
IGHV5-51	ENSG00000211966	172.231	5.21844	0.879903	5.9307	3.01648e-09	4.3689e-07	UP
CDC42BPA	ENSG00000143776	171.853	1.28772	0.273992	4.69985	2.60348e-06	0.000123243	UP
IGKV4-1	ENSG00000211598	171.233	4.38432	0.641241	6.83724	8.07338e-12	3.07874e-09	UP
IGLV7-46	ENSG00000211649	170.342	7.14386	0.959071	7.44872	9.42473e-14	8.24475e-11	UP
IGKV3-11	ENSG00000241351	167.993	4.3653	0.858277	5.08612	3.65458e-07	2.42199e-05	UP
IGHV4-39	ENSG00000211959	163.879	5.35634	1.19627	4.47753	7.55129e-06	0.000304699	UP
FAM89A	ENSG00000182118	158.855	2.08538	0.275476	7.57009	3.72958e-14	3.88409e-11	UP
IGHV3-30	ENSG00000270550	157.861	4.32152	0.80104	5.39489	6.85659e-08	5.81216e-06	UP
TRPM6	ENSG00000119121	155.579	2.44209	0.516067	4.73212	2.22191e-06	0.000109198	UP
IGHV3-7	ENSG00000211938	153.908	4.59029	0.97523	4.70688	2.51535e-06	0.000120647	UP
BMX	ENSG00000102010	152.069	5.53121	0.809175	6.83562	8.16493e-12	3.07874e-09	UP
PI3	ENSG00000124102	147.895	6.1111	1.08893	5.61201	1.99995e-08	2.06786e-06	UP
SLC51A	ENSG00000163959	143.493	2.48369	0.516539	4.80833	1.52197e-06	7.94404e-05	UP
IGHV4-59	ENSG00000224373	141.844	4.89124	0.753652	6.49005	8.58077e-11	2.17015e-08	UP
SLC2A5	ENSG00000142583	139.299	2.47091	0.418932	5.89811	3.67699e-09	5.0896e-07	UP
TESMIN	ENSG00000132749	138.674	1.06025	0.225281	4.70634	2.522e-06	0.000120647	UP
KIF11	ENSG00000138160	137.254	1.44666	0.186319	7.76441	8.20282e-15	1.05527e-11	UP
CENPF	ENSG00000117724	130.071	1.57196	0.245566	6.40137	1.53985e-10	3.62114e-08	UP
SIGLEC11	ENSG00000161640	129.517	1.84511	0.39254	4.70045	2.59585e-06	0.000123148	UP
TYMS	ENSG00000176890	128.355	1.54337	0.224184	6.88438	5.80399e-12	2.39497e-09	UP
IGLV3-1	ENSG00000211673	121.68	5.18344	1.15506	4.48759	7.20338e-06	0.000293914	UP
KAZN	ENSG00000189337	121.061	3.6294	0.637621	5.69209	1.25495e-08	1.39319e-06	UP
ANKRD34B	ENSG00000189127	119.177	2.25503	0.470543	4.7924	1.64797e-06	8.50024e-05	UP
SHCBP1	ENSG00000171241	116.629	1.04126	0.204936	5.08091	3.75632e-07	2.46699e-05	UP
ENSG00000236525	ENSG00000236525	116.313	3.46079	0.591736	5.84854	4.95904e-09	6.65364e-07	UP
LINC02967	ENSG00000274173	116.243	4.81752	0.827418	5.82235	5.80258e-09	7.50902e-07	UP
FOXM1	ENSG00000111206	115.55	2.08898	0.221321	9.4387	3.77448e-21	2.7516e-17	UP
ERG	ENSG00000157554	113.785	2.82384	0.500329	5.64398	1.66166e-08	1.7814e-06	UP
RECQL4	ENSG00000160957	113.784	1.7409	0.320263	5.43585	5.45355e-08	4.82104e-06	UP
IGKV1-33	ENSG00000242076	112.026	5.58651	1.06998	5.22115	1.7782e-07	1.30854e-05	UP
ENSG00000266642	ENSG00000266642	109.215	2.3545	0.493057	4.77531	1.79427e-06	9.09362e-05	UP
SLPI	ENSG00000124107	108.43	6.34674	0.847734	7.48671	7.06204e-14	7.02031e-11	UP
ATP2C2	ENSG00000064270	107.746	4.62393	0.645863	7.1593	8.10872e-13	4.66678e-10	UP
ENSG00000223401	ENSG00000223401	107.532	2.38844	0.457554	5.22002	1.78899e-07	1.30854e-05	UP
LSMEM1	ENSG00000181016	107.129	2.12522	0.402171	5.28438	1.2613e-07	9.85162e-06	UP
STBD1	ENSG00000118804	105.452	1.58907	0.317462	5.00555	5.57034e-07	3.46089e-05	UP
TK1	ENSG00000167900	104.047	1.1972	0.241491	4.95752	7.1397e-07	4.23158e-05	UP
ROPN1L	ENSG00000145491	99.9423	3.60995	0.599245	6.02417	1.69982e-09	2.65537e-07	UP
DEFA4	ENSG00000164821	99.2724	7.98791	1.31627	6.0686	1.29027e-09	2.13774e-07	UP
METTL7B	ENSG00000170439	96.0686	4.2308	0.688282	6.14691	7.90091e-10	1.42708e-07	UP
TPX2	ENSG00000088325	93.1931	1.88385	0.285277	6.60357	4.01378e-11	1.14002e-08	UP
CLDN9	ENSG00000213937	91.4901	2.48928	0.452278	5.50387	3.71545e-08	3.5796e-06	UP
AC083862	ENSG00000272941	91.1864	1.46651	0.297637	4.92715	8.34363e-07	4.8611e-05	UP
LRRN1	ENSG00000175928	86.1346	4.76115	0.874941	5.44168	5.2781e-08	4.75029e-06	UP
IQGAP3	ENSG00000183856	85.9889	3.74978	0.592681	6.32681	2.50283e-10	5.34271e-08	UP
ZWINT	ENSG00000122952	85.8581	1.36669	0.22231	6.14768	7.86238e-10	1.42708e-07	UP
AMPH	ENSG00000078053	85.6595	3.0847	0.452646	6.81482	9.4379e-12	3.38372e-09	UP
CENPE	ENSG00000138778	85.2743	1.23179	0.224704	5.48184	4.2092e-08	3.95087e-06	UP
CACNA1E	ENSG00000198216	85.1753	3.02706	0.637184	4.75069	2.02728e-06	0.000100765	UP
C21orf58	ENSG00000160298	84.7001	1.38896	0.264143	5.25838	1.45331e-07	1.09979e-05	UP
KIFC1	ENSG00000237649	82.7727	1.70886	0.253045	6.75319	1.44626e-11	4.79239e-09	UP
KNL1	ENSG00000137812	81.9678	1.62855	0.240255	6.77842	1.21494e-11	4.0878e-09	UP
PPARG	ENSG00000132170	81.9622	2.78572	0.50855	5.47776	4.3074e-08	4.02576e-06	UP
PRDM5	ENSG00000138738	80.0164	4.40085	0.862516	5.10234	3.35485e-07	2.24375e-05	UP
CDT1	ENSG00000167513	78.9173	1.5045	0.293136	5.13242	2.8604e-07	1.9672e-05	UP
IGLV3-19	ENSG00000211663	78.7457	4.94386	0.875176	5.64898	1.614e-08	1.74743e-06	UP
IGLV2-11	ENSG00000211668	78.4767	5.29201	0.938379	5.63952	1.70522e-08	1.81688e-06	UP
IGLV6-57	ENSG00000211640	78.2948	6.21907	0.896874	6.93416	4.08641e-12	1.78739e-09	UP
IGHV1-18	ENSG00000211945	76.7961	4.45962	0.955714	4.66628	3.06707e-06	0.000141215	UP
ASPM	ENSG00000066279	76.7436	2.01548	0.270481	7.45146	9.23106e-14	8.24475e-11	UP
CCNA2	ENSG00000145386	75.8811	1.54707	0.236609	6.5385	6.21407e-11	1.61788e-08	UP
PLK1	ENSG00000166851	75.2603	2.00258	0.284695	7.03412	2.00524e-12	9.53361e-10	UP
CFLAR-AS1	ENSG00000226312	74.4153	1.94698	0.437405	4.4512	8.53919e-06	0.000335282	UP
AURKB	ENSG00000178999	73.244	1.97201	0.277502	7.10629	1.192e-12	6.35829e-10	UP
CEACAM6	ENSG00000086548	72.1853	5.05521	0.877164	5.76313	8.25691e-09	1.01449e-06	UP
NAV3	ENSG00000067798	72.1154	5.77164	0.901217	6.40427	1.5109e-10	3.62114e-08	UP
ENSG00000233029	ENSG00000233029	71.4598	1.60062	0.357435	4.47808	7.53176e-06	0.000304472	UP
PKMYT1	ENSG00000127564	70.8497	2.38788	0.384536	6.20978	5.30574e-10	1.02687e-07	UP
HJURP	ENSG00000123485	69.479	2.80112	0.339142	8.25941	1.46389e-16	2.91048e-13	UP
ESPL1	ENSG00000135476	68.5569	2.0371	0.294622	6.9143	4.70175e-12	2.01622e-09	UP
BUB1	ENSG00000169679	66.8483	2.04163	0.254623	8.01825	1.07265e-15	1.67564e-12	UP
CDCA5	ENSG00000146670	66.3389	2.13599	0.292639	7.29907	2.89763e-13	2.11237e-10	UP
BEND7	ENSG00000165626	65.4045	2.70711	0.457078	5.92265	3.16799e-09	4.46994e-07	UP
UPB1	ENSG00000100024	65.1373	3.44042	0.63548	5.41389	6.16694e-08	5.33087e-06	UP
CCNB2	ENSG00000157456	62.2942	1.679	0.263736	6.36623	1.93727e-10	4.32328e-08	UP
IGHV3-74	ENSG00000224650	61.1316	4.33145	0.960885	4.50777	6.55134e-06	0.000273431	UP
IGHV4-61	ENSG00000211970	61.0256	5.19872	0.941238	5.52328	3.32737e-08	3.24865e-06	UP
IGHV3-48	ENSG00000211964	60.4121	4.91265	0.970565	5.06164	4.15661e-07	2.68157e-05	UP
NCAPG	ENSG00000109805	60.1619	2.30591	0.253662	9.09048	9.86059e-20	5.39128e-16	UP
GALNT14	ENSG00000158089	60.1198	5.22746	0.744062	7.02556	2.13203e-12	9.92074e-10	UP
ANLN	ENSG00000011426	60.1055	2.06074	0.346335	5.95012	2.67943e-09	3.93283e-07	UP
CIT	ENSG00000122966	59.3488	2.16506	0.316875	6.83256	8.34141e-12	3.09198e-09	UP
UBE2C	ENSG00000175063	58.7145	2.60828	0.330603	7.88947	3.0347e-15	4.42459e-12	UP
CDCA3	ENSG00000111665	58.6557	2.40289	0.359459	6.68474	2.31343e-11	6.93078e-09	UP
BIRC5	ENSG00000089685	57.0023	2.17668	0.324514	6.70753	1.97947e-11	6.09734e-09	UP
CDCA8	ENSG00000134690	53.5765	1.51183	0.286459	5.27765	1.3085e-07	1.00764e-05	UP
BUB1B	ENSG00000156970	52.8646	2.74174	0.398831	6.87444	6.22349e-12	2.52052e-09	UP
COL17A1	ENSG00000065618	51.2293	6.05546	1.12864	5.36527	8.08293e-08	6.6707e-06	UP
TMEM45B	ENSG00000151715	50.9869	2.5614	0.562552	4.55318	5.28416e-06	0.000227042	UP
STIL	ENSG00000123473	50.8174	1.38745	0.201333	6.89132	5.52761e-12	2.32478e-09	UP
CLSPN	ENSG00000092853	50.0669	1.43279	0.233387	6.13911	8.29852e-10	1.47552e-07	UP
IGKV1-12	ENSG00000243290	49.3548	4.76988	0.950389	5.01888	5.19749e-07	3.24769e-05	UP
POLQ	ENSG00000051341	49.2632	2.03551	0.315888	6.44378	1.16534e-10	2.89614e-08	UP
CDK1	ENSG00000170312	49.0398	1.87323	0.296116	6.32598	2.51623e-10	5.34271e-08	UP
LINC02649	ENSG00000215244	48.3424	2.43374	0.528862	4.60184	4.18769e-06	0.000186136	UP
IGKV1-9	ENSG00000241755	48.1611	5.41723	1.00893	5.36926	7.90592e-08	6.57424e-06	UP
KIF18B	ENSG00000186185	47.2819	2.80583	0.408678	6.86561	6.62063e-12	2.58559e-09	UP
NCAPH	ENSG00000121152	47.2724	1.42286	0.262311	5.42435	5.81656e-08	5.08833e-06	UP
ENSG00000270972	ENSG00000270972	47.0259	3.57546	0.777032	4.60143	4.19594e-06	0.000186136	UP
CEP55	ENSG00000138180	46.8731	1.7861	0.341496	5.23023	1.69297e-07	1.26366e-05	UP
HELLS	ENSG00000119969	46.1468	1.25807	0.263214	4.77967	1.75587e-06	8.93045e-05	UP
TROAP	ENSG00000135451	45.61	3.25167	0.496176	6.55348	5.62126e-11	1.49923e-08	UP
BCL2L15	ENSG00000188761	44.9253	2.38342	0.457835	5.20585	1.9311e-07	1.39845e-05	UP
KIF15	ENSG00000163808	44.8464	1.5494	0.292055	5.30515	1.1258e-07	8.98583e-06	UP
ORC1	ENSG00000085840	43.9469	1.38888	0.276267	5.02733	4.97366e-07	3.12303e-05	UP
INSL3	ENSG00000248099	43.8166	2.80697	0.561787	4.99651	5.83766e-07	3.60648e-05	UP
CDC20	ENSG00000117399	42.5876	2.40582	0.331318	7.26135	3.83241e-13	2.61921e-10	UP
TNFRSF17	ENSG00000048462	42.2244	4.44985	0.762772	5.83378	5.41844e-09	7.09589e-07	UP
LYVE1	ENSG00000133800	42.1792	2.89888	0.59059	4.90845	9.18004e-07	5.25569e-05	UP
SMPD5	ENSG00000204791	41.664	2.74568	0.587283	4.67522	2.9364e-06	0.000136346	UP
ENSG00000283486	ENSG00000283486	41.6581	3.95519	0.61454	6.43601	1.22655e-10	3.014e-08	UP
KIF2C	ENSG00000142945	41.639	2.00715	0.350706	5.72318	1.04547e-08	1.18731e-06	UP
ENSG00000276533	ENSG00000276533	41.4808	2.95042	0.564542	5.22622	1.73014e-07	1.28265e-05	UP
CETP	ENSG00000087237	41.0591	1.51844	0.342901	4.42824	9.50068e-06	0.00036581	UP
CDC6	ENSG00000094804	41.046	1.47812	0.261709	5.64797	1.62352e-08	1.74909e-06	UP
DTL	ENSG00000143476	41.0114	1.81936	0.287527	6.32761	2.48981e-10	5.34271e-08	UP
PTGFR	ENSG00000122420	39.9337	3.06737	0.534238	5.74158	9.3795e-09	1.12709e-06	UP
IGHV3-15	ENSG00000211943	38.9697	4.25141	0.790339	5.37922	7.48082e-08	6.29252e-06	UP
GTSE1	ENSG00000075218	38.6759	2.36048	0.338179	6.97997	2.95235e-12	1.31771e-09	UP
SLC22A1	ENSG00000175003	38.3729	2.44745	0.499689	4.89794	9.68484e-07	5.44492e-05	UP
E2F8	ENSG00000129173	38.1602	3.1182	0.440421	7.08005	1.44107e-12	7.50385e-10	UP
CCNE2	ENSG00000175305	37.8978	1.67276	0.33117	5.05106	4.39364e-07	2.81786e-05	UP
HTRA3	ENSG00000170801	37.4456	3.72265	0.721051	5.16281	2.43273e-07	1.71625e-05	UP
DNAH10	ENSG00000197653	36.6109	2.38726	0.487	4.90197	9.48819e-07	5.37582e-05	UP
NUF2	ENSG00000143228	36.391	1.58587	0.304751	5.20384	1.95215e-07	1.40903e-05	UP
FAM95B1	ENSG00000223839	36.0018	4.12401	0.841919	4.89834	9.66493e-07	5.44492e-05	UP
ENSG00000276248	ENSG00000276248	35.4373	1.56753	0.338353	4.63281	3.6073e-06	0.000162328	UP
HOXA10	ENSG00000253293	35.2252	1.83408	0.3947	4.64678	3.37156e-06	0.000153297	UP
DLGAP5	ENSG00000126787	35.0262	2.04069	0.330695	6.17092	6.78954e-10	1.29119e-07	UP
HMMR	ENSG00000072571	34.8524	1.47916	0.309765	4.77509	1.79627e-06	9.09362e-05	UP
NDC80	ENSG00000080986	34.6335	1.49253	0.25536	5.8448	5.07191e-09	6.76358e-07	UP
PSAT1	ENSG00000135069	34.5281	2.32523	0.388069	5.9918	2.0753e-09	3.15187e-07	UP
C1orf226	ENSG00000239887	34.4756	2.58393	0.572965	4.50975	6.49046e-06	0.000272384	UP
ENSG00000275063	ENSG00000275063	32.6275	6.59184	1.12306	5.86953	4.37032e-09	5.97368e-07	UP
CDC45	ENSG00000093009	32.4294	2.14992	0.374843	5.73552	9.72164e-09	1.14577e-06	UP
KIF20A	ENSG00000112984	32.1743	3.14845	0.432115	7.28616	3.18924e-13	2.24996e-10	UP
KIF14	ENSG00000118193	32.0863	2.70621	0.410288	6.59588	4.22748e-11	1.17032e-08	UP
DUSP13	ENSG00000079393	31.7542	5.23311	1.01336	5.16411	2.41582e-07	1.70983e-05	UP
GINS2	ENSG00000131153	31.5263	1.35583	0.304879	4.4471	8.70371e-06	0.000339305	UP
BRIP1	ENSG00000136492	31.4202	1.48055	0.279227	5.30234	1.14327e-07	9.0921e-06	UP
TRIP13	ENSG00000071539	31.236	1.44718	0.324808	4.45551	8.36952e-06	0.0003304	UP
THBS4	ENSG00000113296	31.1163	2.94486	0.583111	5.05026	4.41211e-07	2.82143e-05	UP
ENSG00000277978	ENSG00000277978	31.0852	2.40475	0.440619	5.45765	4.82481e-08	4.43356e-06	UP
SDC1	ENSG00000115884	31.039	7.11535	1.48629	4.78732	1.69025e-06	8.65708e-05	UP
ENSG00000272079	ENSG00000272079	30.5814	2.54365	0.492212	5.16779	2.36883e-07	1.68203e-05	UP
PCOLCE2	ENSG00000163710	30.4814	8.47744	1.53105	5.53702	3.07656e-08	3.04454e-06	UP
AC011337	ENSG00000271795	30.465	1.82017	0.372387	4.88783	1.01954e-06	5.6449e-05	UP
IGHV1-46	ENSG00000211962	30.3818	4.48868	0.828092	5.42051	5.94282e-08	5.17807e-06	UP
GINS1	ENSG00000101003	29.928	1.20844	0.237733	5.08317	3.71187e-07	2.44796e-05	UP
TICRR	ENSG00000140534	29.7638	2.83196	0.382198	7.40968	1.26601e-13	1.06491e-10	UP
FBXL13	ENSG00000161040	29.3141	3.15488	0.580508	5.4347	5.48898e-08	4.82104e-06	UP
IGHV6-1	ENSG00000211933	28.5696	4.49956	0.836313	5.38024	7.4386e-08	6.28116e-06	UP
RGL3	ENSG00000205517	28.3508	1.77384	0.382661	4.63554	3.56003e-06	0.000160863	UP
XRCC2	ENSG00000196584	28.2887	1.69809	0.325727	5.21321	1.85596e-07	1.3485e-05	UP
ACSS3	ENSG00000111058	28.1116	2.17306	0.482929	4.49975	6.8033e-06	0.000280732	UP
SLCO4A1	ENSG00000101187	28.109	2.61592	0.441446	5.92581	3.10769e-09	4.44333e-07	UP
SPC24	ENSG00000161888	28.0708	2.90299	0.426167	6.81185	9.63516e-12	3.39872e-09	UP
CKAP2L	ENSG00000169607	27.9193	1.80223	0.35005	5.1485	2.62583e-07	1.82888e-05	UP
SKA1	ENSG00000154839	27.3404	2.50098	0.371608	6.73018	1.69455e-11	5.37099e-09	UP
KIF4A	ENSG00000090889	26.6534	2.1738	0.297215	7.31389	2.59527e-13	1.95719e-10	UP
RAD51	ENSG00000051180	25.1761	1.49385	0.311465	4.79619	1.61708e-06	8.36067e-05	UP
MELK	ENSG00000165304	25.1479	1.99235	0.319483	6.23616	4.48442e-10	8.83551e-08	UP
ALAS2	ENSG00000158578	25.0148	6.32689	1.2398	5.10314	3.34057e-07	2.24105e-05	UP
MCM10	ENSG00000065328	24.0378	2.27508	0.37552	6.05848	1.37412e-09	2.24269e-07	UP
IGHV2-26	ENSG00000211951	23.9369	6.73326	1.4132	4.76455	1.89273e-06	9.49404e-05	UP
ENSG00000268170	ENSG00000268170	23.3762	2.63219	0.584135	4.50613	6.6022e-06	0.000273985	UP
MROCKI	ENSG00000227502	23.2764	3.92325	0.684146	5.73452	9.77902e-09	1.14577e-06	UP
RAD54L	ENSG00000085999	23.0183	2.71806	0.378517	7.18082	6.92963e-13	4.09597e-10	UP
IGKV1-17	ENSG00000240382	23.0028	4.00922	0.854235	4.69335	2.68772e-06	0.000126956	UP
DEPDC1B	ENSG00000035499	22.9042	1.49073	0.289178	5.15508	2.53526e-07	1.77712e-05	UP
SLCO2B1	ENSG00000137491	22.3243	3.48949	0.710163	4.91366	8.9394e-07	5.13135e-05	UP
EDNRB	ENSG00000136160	22.103	2.10007	0.42903	4.89493	9.8341e-07	5.50539e-05	UP
CDCA2	ENSG00000184661	21.9185	2.08346	0.389528	5.34867	8.86047e-08	7.20366e-06	UP
NXF3	ENSG00000147206	21.6532	3.49424	0.613613	5.69453	1.23713e-08	1.38041e-06	UP
CDC25A	ENSG00000164045	21.3046	1.97273	0.338137	5.83414	5.40703e-09	7.09589e-07	UP
TTK	ENSG00000112742	21.1812	1.95956	0.275116	7.12269	1.05841e-12	5.78685e-10	UP
GLDC	ENSG00000178445	21.0472	4.95867	0.752637	6.5884	4.44589e-11	1.20039e-08	UP
KCNN3	ENSG00000143603	20.9814	2.34644	0.516356	4.54424	5.5134e-06	0.000235965	UP
CYP19A1	ENSG00000137869	20.2585	5.35881	0.923502	5.80271	6.52523e-09	8.20154e-07	UP
ANKRD36BP2	ENSG00000230006	19.7143	3.55002	0.714432	4.96901	6.72966e-07	4.03226e-05	UP
INAVA	ENSG00000163362	16.8492	4.1932	0.671242	6.24693	4.18587e-10	8.39863e-08	UP
ENSG00000270030	ENSG00000270030	16.7995	2.26942	0.489196	4.63908	3.4997e-06	0.000158464	UP
SKA3	ENSG00000165480	16.6436	2.39077	0.46365	5.15641	2.51723e-07	1.77015e-05	UP
E2F7	ENSG00000165891	16.6123	1.83228	0.330908	5.53712	3.07495e-08	3.04454e-06	UP
IGKV2D-28	ENSG00000242534	16.5769	4.65819	0.760981	6.12129	9.28198e-10	1.62233e-07	UP
DEPDC1	ENSG00000024526	16.3583	2.12237	0.4023	5.27561	1.32317e-07	1.01536e-05	UP
CENPM	ENSG00000100162	16.2199	1.75685	0.35532	4.9444	7.63777e-07	4.51454e-05	UP
ENSG00000279511	ENSG00000279511	16.193	4.55024	0.75801	6.00288	1.93849e-09	2.98555e-07	UP
ENSG00000205890	ENSG00000205890	15.8857	3.38973	0.59768	5.67149	1.41564e-08	1.548e-06	UP
CENPA	ENSG00000115163	15.5667	1.72733	0.350596	4.92683	8.35745e-07	4.8611e-05	UP
LINC03034	ENSG00000259772	15.1019	1.67811	0.358387	4.6824	2.8354e-06	0.000132501	UP
IGLV7-43	ENSG00000211652	15.0342	4.73771	0.880921	5.37813	7.52617e-08	6.30641e-06	UP
NEIL3	ENSG00000109674	14.8985	2.76887	0.509466	5.43484	5.48444e-08	4.82104e-06	UP
PYCR1	ENSG00000183010	14.8221	2.44512	0.506502	4.82746	1.38286e-06	7.3228e-05	UP
ENSG00000254006	ENSG00000254006	14.7938	4.09617	0.798629	5.129	2.9128e-07	1.99696e-05	UP
KCNH7	ENSG00000184611	14.7864	3.54844	0.700878	5.06284	4.1305e-07	2.6726e-05	UP
AC073172	ENSG00000254789	14.6673	5.8271	1.31084	4.44531	8.77642e-06	0.000341531	UP
TMEM92	ENSG00000167105	14.6015	4.07559	0.775049	5.25849	1.45241e-07	1.09979e-05	UP
CRISP2	ENSG00000124490	14.3952	3.99422	0.849	4.70461	2.54346e-06	0.000121189	UP
POLE2	ENSG00000100479	14.3355	1.50703	0.340941	4.42021	9.86054e-06	0.000377671	UP
TAS2R40	ENSG00000221937	14.1703	3.56499	0.675393	5.27839	1.30325e-07	1.00714e-05	UP
ENSG00000235081	ENSG00000235081	13.5067	1.55081	0.292904	5.29461	1.19271e-07	9.41684e-06	UP
NEK2	ENSG00000117650	13.4606	1.79235	0.388788	4.6101	4.02475e-06	0.000179269	UP
TLCD4	ENSG00000152078	13.3914	3.42538	0.720476	4.75433	1.99102e-06	9.91881e-05	UP
ANO7	ENSG00000146205	13.2272	3.03162	0.627426	4.83184	1.35278e-06	7.19197e-05	UP
FIGN	ENSG00000182263	13.1899	4.79448	0.836196	5.73367	9.82788e-09	1.14577e-06	UP
INSC	ENSG00000188487	12.1248	5.10767	1.08536	4.70597	2.52658e-06	0.000120647	UP
IGHV3-20	ENSG00000211946	11.5873	5.3184	1.06497	4.99393	5.91634e-07	3.6448e-05	UP
SPC25	ENSG00000152253	10.9608	2.45251	0.394371	6.21877	5.01053e-10	9.78396e-08	UP
DIAPH3	ENSG00000139734	10.5138	1.97938	0.44395	4.45857	8.25091e-06	0.000326897	UP
GPRC5D	ENSG00000111291	10.4989	3.86008	0.809499	4.76848	1.85621e-06	9.35374e-05	UP
SLC4A1	ENSG00000004939	10.4266	5.92641	1.21517	4.87704	1.07689e-06	5.9324e-05	UP
BHLHA15	ENSG00000180535	10.3853	3.22936	0.693271	4.65815	3.19057e-06	0.000145674	UP
CSNK1A1L	ENSG00000180138	10.0708	3.64809	0.756762	4.82065	1.4309e-06	7.52256e-05	UP
RAP1GAP	ENSG00000076864	9.48019	2.81133	0.616787	4.55802	5.16382e-06	0.000223282	UP
RN7SKP16	ENSG00000222112	9.43927	2.75376	0.591155	4.65827	3.18879e-06	0.000145674	UP
CAPN13	ENSG00000162949	9.36519	4.84511	0.994464	4.87208	1.10431e-06	6.06814e-05	UP
SHOC1	ENSG00000165181	8.83185	3.9732	0.829474	4.79002	1.66762e-06	8.56123e-05	UP
ENSG00000280205	ENSG00000280205	8.7348	2.55902	0.5328	4.80297	1.56328e-06	8.10162e-05	UP
ENSG00000274979	ENSG00000274979	8.69008	2.74927	0.528773	5.19934	2.00001e-07	1.43883e-05	UP
SLC16A14	ENSG00000163053	8.6167	2.63193	0.528772	4.97744	6.4432e-07	3.88189e-05	UP
AC106882	ENSG00000248571	8.00597	3.19134	0.556055	5.73926	9.50936e-09	1.13645e-06	UP
OR2A7	ENSG00000243896	7.39012	2.66815	0.588277	4.53554	5.74557e-06	0.000245421	UP
IGF1	ENSG00000017427	6.89186	4.36824	0.848575	5.14773	2.63657e-07	1.83054e-05	UP
OR6N1	ENSG00000197403	6.74551	3.94643	0.735983	5.36213	8.22479e-08	6.76226e-06	UP
IGHV3-64D	ENSG00000282639	5.51125	4.72683	0.958871	4.92958	8.24061e-07	4.83169e-05	UP
IGKV3D-11	ENSG00000211632	5.21901	5.64972	1.21163	4.66291	3.11763e-06	0.00014294	UP
UCHL1	ENSG00000154277	4.78678	3.37268	0.745098	4.52649	5.99709e-06	0.000254179	UP
RHAG	ENSG00000112077	4.52449	4.41673	0.831676	5.31064	1.09241e-07	8.75124e-06	UP
ENSG00000245719	ENSG00000245719	4.3552	3.62221	0.806183	4.49303	7.02163e-06	0.000288309	UP
CD5L	ENSG00000073754	3.81246	4.65253	0.967937	4.80665	1.53484e-06	7.97315e-05	UP
TIMP4	ENSG00000157150	3.35872	4.45412	0.914741	4.86927	1.12012e-06	6.13963e-05	UP
SH2D4A	ENSG00000104611	3.17965	3.42896	0.760827	4.50689	6.57862e-06	0.000273739	UP
