## Supplemental Table 3 for "Prolonged Loss of Oxidative Phosphorylation and Mitochondrial Mass Characterize CD66b^+^ Leukocytes from Patients with Sepsis"

### Sheet: Sheet1
Supplemental Table 3. Differentially expressed genes in CD66b+ cells comparing Healthy Control and 6 months
Gene Symbol	ENSEMBL Gene ID	Normalized Count	log2 FC	SE log2 FC	stat	p value	Adjusted p value	Direction of Diff Exp
MYADM	ENSG00000179820	25636.5	-1.17416	0.238485	-4.92342	8.50434e-07	0.000239889	DOWN
IL1B	ENSG00000125538	12350.3	-1.90109	0.407727	-4.66266	3.12145e-06	0.000557936	DOWN
PLAUR	ENSG00000011422	11404.3	-1.43934	0.269465	-5.34147	9.21941e-08	5.20119e-05	DOWN
NR4A2	ENSG00000153234	9056.5	-2.18553	0.339314	-6.44104	1.18655e-10	1.94735e-07	DOWN
AHR	ENSG00000106546	8783.25	-1.03391	0.231592	-4.46435	8.03113e-06	0.00109838	DOWN
TREM1	ENSG00000124731	8666.49	-1.05401	0.22915	-4.59966	4.23179e-06	0.000676076	DOWN
ARL4C	ENSG00000188042	6275.78	-1.32487	0.299447	-4.4244	9.6711e-06	0.00125606	DOWN
PDE4B	ENSG00000184588	4892.61	-2.06917	0.401574	-5.15265	2.56832e-07	0.000104346	DOWN
PPIF	ENSG00000108179	4797.17	-1.09995	0.229921	-4.78401	1.71833e-06	0.000375003	DOWN
GABARAPL1	ENSG00000139112	3777.77	-1.09871	0.221879	-4.95185	7.35131e-07	0.000214053	DOWN
RASGEF1B	ENSG00000138670	3448.59	-1.84078	0.285441	-6.44891	1.12658e-10	1.94735e-07	DOWN
FCAR	ENSG00000186431	3418.76	-1.00182	0.20015	-5.00536	5.57589e-07	0.000171008	DOWN
RIPK2	ENSG00000104312	2795.8	-1.11975	0.252895	-4.42774	9.5224e-06	0.00124571	DOWN
PRDM1	ENSG00000057657	1657.34	-1.5321	0.320551	-4.77957	1.75667e-06	0.000377537	DOWN
PHACTR1	ENSG00000112137	1374.15	-1.73256	0.306679	-5.64944	1.60974e-08	1.26351e-05	DOWN
SNAI1	ENSG00000124216	1279.02	-2.39906	0.532693	-4.50364	6.67978e-06	0.000972501	DOWN
TAMALIN	ENSG00000161835	1103.49	-2.0772	0.383063	-5.42261	5.87366e-08	3.65646e-05	DOWN
TENT5C	ENSG00000183508	819.447	-2.4191	0.348055	-6.95033	3.64428e-12	1.0965e-08	DOWN
ZNF331	ENSG00000130844	767.371	-1.67633	0.360274	-4.65292	3.27268e-06	0.000579231	DOWN
SLC7A5	ENSG00000103257	760.995	-1.3988	0.302725	-4.62068	3.82489e-06	0.000631148	DOWN
RGCC	ENSG00000102760	748.022	-1.93115	0.238275	-8.10472	5.28652e-16	5.44843e-12	DOWN
NR4A3	ENSG00000119508	662.373	-4.91489	0.62841	-7.82116	5.23378e-15	2.36214e-11	DOWN
ID1	ENSG00000125968	620.338	-1.45345	0.27619	-5.26249	1.42114e-07	6.93401e-05	DOWN
EMP1	ENSG00000134531	603.84	-1.43517	0.316913	-4.52861	5.93726e-06	0.00090276	DOWN
SERPINB2	ENSG00000197632	590.24	-1.55876	0.272372	-5.7229	1.0472e-08	9.45251e-06	DOWN
POLR1F	ENSG00000105849	587.185	-1.22644	0.251377	-4.8789	1.06678e-06	0.000279111	DOWN
PTGDS	ENSG00000107317	505.918	-2.20492	0.454876	-4.84729	1.25157e-06	0.000300103	DOWN
NIBAN3	ENSG00000167483	373.197	-1.43424	0.271116	-5.29012	1.22233e-07	6.49022e-05	DOWN
AFF3	ENSG00000144218	363.143	-1.43149	0.268425	-5.3329	9.66548e-08	5.2876e-05	DOWN
FOSL1	ENSG00000175592	323.759	-1.92049	0.413224	-4.64758	3.35857e-06	0.000588663	DOWN
ENSG00000228703	ENSG00000228703	301.244	-1.71225	0.310026	-5.52294	3.33382e-08	2.40742e-05	DOWN
PHLDA1	ENSG00000139289	286.959	-1.61751	0.333418	-4.8513	1.22657e-06	0.000300103	DOWN
FCRL3	ENSG00000160856	273.36	-2.00113	0.443608	-4.51104	6.45105e-06	0.000954597	DOWN
RASD1	ENSG00000108551	226.891	-1.15026	0.225539	-5.10007	3.39536e-07	0.000122593	DOWN
AVPI1	ENSG00000119986	205.529	-1.42758	0.318644	-4.48018	7.4581e-06	0.00106017	DOWN
DUSP4	ENSG00000120875	201.042	-2.32874	0.294277	-7.91344	2.50364e-15	1.50661e-11	DOWN
SOCS2	ENSG00000120833	191.249	-2.15117	0.318724	-6.74934	1.48524e-11	3.35162e-08	DOWN
BCL7A	ENSG00000110987	165.891	-1.2921	0.291021	-4.43988	9.00077e-06	0.00120364	DOWN
AEBP1	ENSG00000106624	133.824	-1.50512	0.32171	-4.67849	2.8899e-06	0.000543452	DOWN
LTK	ENSG00000062524	100.321	-1.70294	0.356014	-4.78334	1.7241e-06	0.000375003	DOWN
LYPD3	ENSG00000124466	98.8894	-2.25201	0.481596	-4.67613	2.92334e-06	0.000544074	DOWN
B3GNT7	ENSG00000156966	79.4111	-2.75797	0.51604	-5.34449	9.06717e-08	5.20119e-05	DOWN
LCNL1	ENSG00000214402	64.089	-2.88331	0.46049	-6.26139	3.81559e-10	5.74024e-07	DOWN
TMEM52B	ENSG00000165685	48.7532	-1.55781	0.338354	-4.60409	4.14283e-06	0.000667772	DOWN
CEP126	ENSG00000110318	36.4685	-1.47233	0.329085	-4.47401	7.67677e-06	0.00107433	DOWN
RIC3	ENSG00000166405	35.4969	-2.64846	0.595963	-4.444	8.82996e-06	0.00118961	DOWN
PCDH9	ENSG00000184226	32.5797	-2.41899	0.500322	-4.83487	1.33234e-06	0.000312373	DOWN
FEZ1	ENSG00000149557	30.6897	-1.73521	0.362025	-4.79306	1.64259e-06	0.000375003	DOWN
PTGER3	ENSG00000050628	29.7761	-2.27271	0.464607	-4.89168	9.99781e-07	0.000265427	DOWN
HAS1	ENSG00000105509	29.2843	-2.52821	0.569835	-4.43674	9.13327e-06	0.00121237	DOWN
ENSG00000261684	ENSG00000261684	23.2662	-21.7063	3.17247	-6.84208	7.80517e-12	2.01295e-08	DOWN
SLC4A10	ENSG00000144290	23.1876	-2.84434	0.587014	-4.84543	1.26338e-06	0.000300103	DOWN
CHD5	ENSG00000116254	21.5774	-2.74022	0.505164	-5.42443	5.81411e-08	3.65646e-05	DOWN
ZNF521	ENSG00000198795	19.8239	-1.61286	0.345635	-4.66635	3.06597e-06	0.0005535	DOWN
GAS1	ENSG00000180447	13.31	-1.74423	0.394462	-4.42181	9.7878e-06	0.00126214	DOWN
ASTL	ENSG00000188886	12.9692	-3.33364	0.704043	-4.735	2.19058e-06	0.000449392	DOWN
TNFSF10	ENSG00000121858	7026.59	1.25644	0.247455	5.07745	3.82535e-07	0.000132204	UP
GBP1	ENSG00000117228	3088.3	1.81759	0.388872	4.67402	2.95366e-06	0.000544106	UP
PLAC8	ENSG00000145287	2527.77	1.26296	0.24882	5.07579	3.85897e-07	0.000132204	UP
EPSTI1	ENSG00000133106	2121.29	1.46137	0.31288	4.67069	3.00184e-06	0.000547395	UP
GIMAP7	ENSG00000179144	1195.76	1.67308	0.287723	5.8149	6.06691e-09	6.84537e-06	UP
TRIM21	ENSG00000132109	962.007	1.00923	0.19715	5.11909	3.0702e-07	0.000115471	UP
FCGR1BP	ENSG00000198019	815.598	1.30863	0.293615	4.45696	8.31298e-06	0.00112838	UP
MT2A	ENSG00000125148	798.18	1.10349	0.209363	5.2707	1.35906e-07	6.8153e-05	UP
IFIT5	ENSG00000152778	559.596	1.12276	0.197497	5.68495	1.30848e-08	1.12486e-05	UP
KLHDC7B	ENSG00000130487	243.459	1.29789	0.271156	4.78649	1.69719e-06	0.000375003	UP
TGM2	ENSG00000198959	238.708	1.52145	0.327657	4.64342	3.42682e-06	0.00059485	UP
AIM2	ENSG00000163568	208.529	1.8073	0.353402	5.11402	3.15381e-07	0.000116195	UP
TIFA	ENSG00000145365	200.483	1.03328	0.156116	6.61871	3.62353e-11	7.26841e-08	UP
ANKRD22	ENSG00000152766	162.668	1.97777	0.428131	4.61955	3.8457e-06	0.000631148	UP
RTP4	ENSG00000136514	147.312	1.1474	0.236501	4.85158	1.22481e-06	0.000300103	UP
BATF2	ENSG00000168062	147.196	2.27462	0.39582	5.74659	9.10606e-09	9.13287e-06	UP
IL27	ENSG00000197272	43.7369	1.8167	0.383501	4.73715	2.16749e-06	0.000449392	UP
TBC1D3	ENSG00000274611	39.4832	25.2122	3.11701	8.08859	6.03604e-16	5.44843e-12	UP
CACNA1A	ENSG00000141837	37.4179	1.43857	0.236839	6.07404	1.24732e-09	1.60841e-06	UP
GBP1P1	ENSG00000225492	34.2173	2.62219	0.552208	4.74855	2.04883e-06	0.000430087	UP
H2BP2	ENSG00000234571	25.8186	2.61507	0.572988	4.56392	5.02065e-06	0.000795068	UP
IFI27	ENSG00000165949	20.8276	3.61132	0.766561	4.71107	2.46418e-06	0.000488856	UP
